# Selective modulation of cell surface proteins during vaccinia infection: implications for immune evasion strategies

**DOI:** 10.1101/2021.10.06.463320

**Authors:** Delphine M Depierreux, Arwen F Altenburg, Lior Soday, Alice Fletcher-Etherington, Robin Anthrobus, Brian J Ferguson, Michael P Weekes, Geoffrey L Smith

**Author notes:** Joint corresponding authors. Authors contributed equally to this study (Delphine M Depierreux, Arwen F Altenburg).

## Abstract

The interaction between immune cells and virus-infected targets involves multiple plasma membrane (PM) proteins. A systematic study of PM protein modulation by vaccinia virus (VACV), the paradigm of host regulation, has the potential to reveal not only novel viral immune evasion mechanisms, but also novel factors critical in host immunity. Here, >1000 PM proteins were quantified throughout VACV infection, revealing selective downregulation of known T and NK cell ligands including HLA-C, downregulation of cytokine receptors including IFNAR2, IL-6ST and IL-10RB, and rapid inhibition of expression of certain protocadherins and ephrins, candidate activating immune ligands. Downregulation of most PM proteins occurred via a proteasome-independent mechanism. Upregulated proteins included a decoy receptor for TRAIL. Twenty VACV-encoded PM proteins were identified, of which five were not recognised previously as such. Collectively, this dataset constitutes a valuable resource for future studies on antiviral immunity, host-pathogen interaction, poxvirus biology, vector-based vaccine design and oncolytic therapy.
