## supplemental table 2 for "Selective modulation of cell surface proteins during vaccinia infection: implications for immune evasion strategies"

### Sheet: Table S2A
Uniprot_L	Uniprot_S	Gene_Symbol	AVG_FC_90min	AVG_FC_6h	AVG_FC_12h	AVG_FC_18h
P29322	P29322	EPHA8	0.760087	0.382305	0.0986489	0.0905687
P15515	P15515	HTN1	0.137265	0.146313	0.258616	0.151448
P48551	P48551	IFNAR2	0.944296	0.482425	0.187506	0.18952
Q15223	Q15223	NECTIN1	0.956127	0.50461	0.212812	0.190696
P54753	P54753	EPHB3	0.930651	0.46126	0.215883	0.206329
P30530	P30530	AXL	0.924921	0.676425	0.385456	0.210148
P29323	P29323	EPHB2	0.910734	0.574075	0.280259	0.214794
P56159	P56159	GFRA1	1.17643	0.579023	0.337374	0.225375
O00300	O00300	TNFRSF11B	0.925887	0.715227	0.266079	0.23097
Q9UKI2	Q9UKI2	CDC42EP3	1.04441	0.619844	0.366101	0.238223
P10721	P10721	KIT	0.963141	0.505309	0.270577	0.244651
Q9Y5F6	Q9Y5F6	PCDHGC5	0.887883	0.723004	0.396666	0.264108
P11362-21	P11362	FGFR1	0.961645	0.704765	0.330407	0.265033
Q96FE7	Q96FE7	PIK3IP1	0.705984	0.705916	0.4328	0.268297
Q9H2A7	Q9H2A7	CXCL16	0.910997	0.641837	0.384808	0.270379
Q9Y5F8	Q9Y5F8	PCDHGB7	0.827106	0.512628	0.411403	0.273824
P54760	P54760	EPHB4	0.927464	0.63809	0.351736	0.282603
Q96NE9	Q96NE9	FRMD6	0.755801	0.53934	0.257865	0.293432
O14613	O14613	CDC42EP2	0.659282	0.761887	0.5269	0.309473
Q9NZV1	Q9NZV1	CRIM1	1.02426	0.948233	0.568516	0.320209
P17948	P17948	FLT1	1.05547	0.752168	0.351213	0.320504
P29317	P29317	EPHA2	0.951866	0.735431	0.40202	0.324624
O94813	O94813	SLIT2	1.36821	0.470509	0.414224	0.330639
Q9Y5G9	Q9Y5G9	PCDHGA4	0.847982	0.603194	0.40107	0.331386
Q9Y5H3	Q9Y5H3	PCDHGA10	0.927119	0.683471	0.390404	0.333367
Q12866	Q12866	MERTK	0.892021	0.883667	0.465076	0.335259
P07093-3	P07093	SERPINE2	0.845055	0.520189	0.350855	0.352843
Q9UBX5	Q9UBX5	FBLN5	0.875021	0.573133	0.385977	0.352966
Q9Y5G7	Q9Y5G7	PCDHGA6	0.901584	0.662228	0.440512	0.356775
O94985	O94985	CLSTN1	0.842227	0.702974	0.389818	0.360763
Q15303	Q15303	ERBB4	0.998004	0.658376	0.510247	0.364137
P00533	P00533	EGFR	0.982427	0.61519	0.471898	0.367346
Q9Y5F2	Q9Y5F2	PCDHB11	0.89597	0.786036	0.535408	0.368587
O14745	O14745	SLC9A3R1	0.937602	0.723299	0.496234	0.372671
Q9Y5G0	Q9Y5G0	PCDHGB5	0.935979	0.681405	0.485409	0.374934
P09603	P09603	CSF1	0.903387	0.712295	0.44621	0.375098
P01834	P01834	IGKC	0.833671	0.692154	0.479612	0.38192
Q9UN71	Q9UN71	PCDHGB4	0.908501	0.750287	0.528651	0.383593
P54764	P54764	EPHA4	0.927063	0.883477	0.434668	0.386961
P05067	P05067	APP	0.974404	0.759885	0.457396	0.393094
P62834	P62834	RAP1A	0.938384	0.581154	0.602274	0.395894
Q9UN70	Q9UN70	PCDHGC3	0.939081	0.724882	0.479762	0.397618
P07996	P07996	THBS1	0.673965	0.562068	0.414339	0.408329
Q9HCU0	Q9HCU0	CD248	1.03234	0.845488	0.677536	0.418671
Q14956	Q14956	GPNMB	1.03841	0.858504	0.665932	0.420788
P37173-2	P37173	TGFBR2	0.967891	0.839376	0.5483	0.421949
P17948-2	P17948	FLT1	1.15686	0.699925	0.54455	0.426677
Q06418	Q06418	TYRO3	0.93401	0.794915	0.573344	0.427956
Q7KZI7	Q7KZI7	MARK2	0.707377	0.77917	0.588555	0.428912
P78536	P78536	ADAM17	0.952066	0.753736	0.547518	0.430766
Q6NW40	Q6NW40	RGMB	1.32349	0.837475	0.643047	0.4324
Q9BRK3-2	Q9BRK3	MXRA8	0.978546	0.881423	0.644246	0.434345
Q9ULV1	Q9ULV1	FZD4	0.822152	0.587357	0.522246	0.435951
Q9Y5G3	Q9Y5G3	PCDHGB1	0.917732	0.812347	0.570876	0.436062
P23458	P23458	JAK1	0.940148	0.826272	0.631417	0.436588
Q13332-2	Q13332	PTPRS	0.93514	0.468529	0.587449	0.43906
Q9ULF5	Q9ULF5	SLC39A10	1.04613	0.800733	0.717633	0.442029
Q9H4E5	Q9H4E5	RHOJ	0.988519	0.699845	0.567432	0.443958
Q9UN66	Q9UN66	PCDHB8	0.864858	0.704802	0.500248	0.445463
O75326	O75326	SEMA7A	1.78418	0.65742	0.597103	0.447621
O00254	O00254	F2RL2	0.758674	0.784166	0.65199	0.451737
P15153	P15153	RAC2	1.02114	0.715307	0.487703	0.45213
P62079	P62079	TSPAN5	0.94005	0.879056	0.611786	0.457567
P35442	P35442	THBS2	0.687034	0.610126	0.483054	0.457756
Q8N474	Q8N474	SFRP1	0.930499	0.571801	0.396317	0.45799
P52799	P52799	EFNB2	1.0201	0.791153	0.538479	0.458112
Q9BRK3	Q9BRK3	MXRA8	1.03649	0.989563	0.682857	0.458196
Q6EMK4	Q6EMK4	VASN	0.97936	0.770497	0.599678	0.460861
Q9ULC3	Q9ULC3	RAB23	0.893708	0.696168	0.553864	0.464787
O60291-2	O60291	MGRN1	0.837968	0.64381	0.858004	0.46901
P63000-2	P63000	RAC1	0.943306	0.692591	0.538821	0.469106
Q9BWV1-3	Q9BWV1	BOC	0.891452	0.750724	0.616206	0.473296
P40189	P40189	IL6ST	0.928016	0.722933	0.617077	0.476372
O60462-3	O60462	NRP2	0.675063	0.980515	0.773042	0.476503
Q8NFZ4	Q8NFZ4	NLGN2	0.94172	0.770414	0.561088	0.479517
P62937	P62937	PPIA	0.907945	0.822914	0.474401	0.480398
P51828	P51828	ADCY7	0.899168	0.787834	0.54381	0.480753
P16234	P16234	PDGFRA	1.0369	0.802064	0.784991	0.482634
Q8N3E9	Q8N3E9	PLCD3	0.901134	0.685927	0.477107	0.485275
Q15262-4	Q15262	PTPRK	0.941792	0.762927	0.638307	0.48598
P98172	P98172	EFNB1	0.957006	0.744203	0.587703	0.487901
Q13433	Q13433	SLC39A6	1.07707	0.795788	0.690529	0.488244
P04626	P04626	ERBB2	0.905812	0.733751	0.611763	0.488582
Q15599	Q15599	SLC9A3R2	0.974933	0.7643	0.619937	0.489822
P27701	P27701	CD82	0.861495	0.797296	0.57063	0.494244
Q04941	Q04941	PLP2	1.06782	0.476423	0.490825	0.496199
P23142	P23142	FBLN1	1.03558	0.635039	0.55205	0.496285
Q14112	Q14112	NID2	1.34644	0.723829	0.704321	0.496668
O43847-2	O43847	NRDC	1.17235	0.432247	0.424655	0.510651
P23468	P23468	PTPRD	0.812445	0.498931	0.663583	0.524334
Q14678	Q14678	KANK1	0.807834	0.302377	0.457708	0.539868
Q68BL7	Q68BL7	OLFML2A	1.16037	0.939281	0.428901	0.568386
P84022	P84022	SMAD3	1.21255	0.496287	0.902948	0.617182
P50148	P50148	GNAQ	0.691328	1.27921	0.449263	0.637641
P29992	P29992	GNA11	0.764801	1.3289	0.462812	0.661174
Q00839	Q00839	HNRNPU	0.816697	0.670592	0.463818	0.686242
P98082	P98082	DAB2	0.816067	0.499938	0.921456	0.759031
P10644	P10644	PRKAR1A	0.75716	1.43786	0.431718	0.800178
Q15063	Q15063	POSTN	1.21572	0.464016	0.527659	0.824314
Q02156	Q02156	PRKCE	0.494506	0.83649	0.617323	0.845283
P13693	P13693	TPT1	0.718327	2.16428	0.483664	0.846494
Q9BRF8	Q9BRF8	CPPED1	0.690346	1.80545	0.441106	0.881278
P69905	P69905	HBA1	1.1494	0.361375	0.633438	0.972317
P13010	P13010	XRCC5	0.846189	1.23274	0.478921	0.984965
Q92823-5	Q92823	NRCAM	1.03361	0.239221	0.556388	0.994372
Q5TF39	Q5TF39	MFSD4B	0.379704	0.511942	0.592613	1.00839
Q68BL8	Q68BL8	OLFML2B	0.825494	0.400267	0.575641	1.04482
Q8WZ42-12	Q8WZ42	TTN	1.56549	0.378965	0.737767	1.07234
P02656	P02656	APOC3	1.24237	0.365673	0.705941	1.0865
P01031	P01031	C5	1.47197	0.494732	0.94908	1.25162
P30419	P30419	NMT1	0.496519	2.59706	0.841067	1.28898
P61077-3	P61077	UBE2D3	0.717193	11.0236	0.371789	1.34229
P15121	P15121	AKR1B1	0.723426	7.67841	0.480514	1.49333

### Sheet: Table S2B
Uniprot_L	Uniprot_S	Gene_Symbol	AVG_FC_90min	AVG_FC_6h	AVG_FC_12h	AVG_FC_18h
P61225	P61225	RAP2B	1.71647	0.784037	18.8837	48.2485
Q8NBN3	Q8NBN3	TMEM87A	0.97557	1.22897	4.1553	10.6521
Q96K49	Q96K49	TMEM87B	0.946788	1.02644	4.23608	9.40713
Q12999	Q12999	TSPAN31	0.868905	1.03962	3.83882	8.66548
P34741	P34741	SDC2	1.64156	5.99622	9.07569	8.60699
O43493	O43493	TGOLN2	0.878723	1.23228	3.41008	7.8435
Q9NPR9	Q9NPR9	GPR108	1.10558	1.04127	2.97454	6.95398
P42338	P42338	PIK3CB	1.29632	3.35307	2.71506	6.91717
Q13286	Q13286	CLN3	1.04255	1.33677	2.92696	6.60691
Q7Z7N9	Q7Z7N9	TMEM179B	1.14211	1.4887	2.71173	6.4651
P20908	P20908	COL5A1	1.12722	1.48179	1.95726	5.91985
Q13822-2	Q13822	ENPP2	1.40335	6.65231	8.66881	5.82974
Q92896-2	Q92896	GLG1	1.01002	1.13923	4.04884	5.32053
Q9P2C4	Q9P2C4	TMEM181	0.962402	1.18641	2.05379	5.17151
Q6ZSZ5	Q6ZSZ5	ARHGEF18	0.86899	1.91948	4.31168	5.00381
Q8NC54	Q8NC54	KCT2	1.00277	1.52204	2.83965	4.88314
P18510-3	P18510	IL1RN	1.94294	1.46303	1.07879	4.64269
Q99523	Q99523	SORT1	0.99999	1.04802	1.85639	4.41503
P35240	P35240	NF2	1.39729	0.983662	2.2101	4.37203
Q6ZRP7	Q6ZRP7	QSOX2	0.930176	1.09299	2.64561	4.35326
P51790	P51790	CLCN3	0.92267	0.95856	2.69009	4.2002
Q9NUN5	Q9NUN5	LMBRD1	1.14961	1.02774	2.14328	4.11692
O43852-3	O43852	CALU	0.844082	1.7926	3.37696	4.08023
Q32P28	Q32P28	P3H1	0.78966	2.45899	4.81217	4.03157
O43852-4	O43852	CALU	0.817628	1.76	3.55475	4.01848
Q99075	Q99075	HBEGF	1.51588	3.15551	3.61021	4.0054
A2RU67	A2RU67	FAM234B	1.0014	1.34568	2.3932	3.97487
Q14696	Q14696	MESDC2	0.862228	2.14091	2.56396	3.95626
Q9BXP2	Q9BXP2	SLC12A9	0.997492	0.927428	2.06102	3.88948
P27797	P27797	CALR	0.714607	1.71339	3.53447	3.84232
Q13445	Q13445	TMED1	0.778335	2.05171	3.69693	3.80935
P11717	P11717	IGF2R	1.00414	0.910552	1.77209	3.73334
P13473-2	P13473	LAMP2	0.961653	1.2817	1.93653	3.49022
P02675	P02675	FGB	1.16336	0.729531	1.54934	3.4807
P11279	P11279	LAMP1	1.11308	1.06718	1.84518	3.47821
P26572	P26572	MGAT1	1.00503	0.99399	1.95846	3.4769
P05413	P05413	FABP3	0.967352	1.07637	1.45809	3.45612
Q9UIQ6	Q9UIQ6	LNPEP	1.03837	0.917703	1.86386	3.45007
P34810	P34810	CD68	1.03309	1.03542	1.78168	3.33709
Q9BS26	Q9BS26	ERP44	0.776546	1.96458	2.85458	3.249
Q92520	Q92520	FAM3C	1.00928	1.66202	2.86095	3.24301
Q7Z3D4	Q7Z3D4	LYSMD3	1.07714	1.08033	1.6217	3.16294
Q9Y561	Q9Y561	LRP12	1.0017	1.31045	2.27036	3.13553
Q9Y519	Q9Y519	TMEM184B	0.875852	1.01094	1.78637	3.10425
Q99805	Q99805	TM9SF2	1.18777	1.2039	2.02977	3.02601
Q86XR7-2	Q86XR7	TICAM2	0.745399	1.75224	2.96943	2.96251
Q9NRN5	Q9NRN5	OLFML3	1.03498	1.54115	2.54285	2.95333
P02649	P02649	APOE	1.22032	0.944699	1.45932	2.94134
P80303-2	P80303	NUCB2	0.723321	1.59132	2.6028	2.83426
Q9H330	Q9H330	TMEM245	1.09592	1.68212	3.09011	2.82812
O94964-2	O94964	SOGA1	0.8574	2.20852	1.00897	2.77542
Q12797	Q12797	ASPH	0.80728	1.32334	3.00821	2.71593
P08670	P08670	VIM	1.00168	1.13197	1.98075	2.7071
P51790-2	P51790	CLCN3	0.955747	0.888192	1.67288	2.70253
Q9NRY6	Q9NRY6	PLSCR3	1.15168	1.31152	1.7514	2.61259
P35625	P35625	TIMP3	1.02556	1.07209	1.74468	2.60704
P35580-4	P35580	MYH10	1.18186	1.44975	2.01509	2.5917
P51795-2	P51795	CLCN5	1.05716	1.49487	1.94318	2.59158
Q9NP84	Q9NP84	TNFRSF12A	1.12423	1.64185	2.43156	2.58751
Q9Y4L1	Q9Y4L1	HYOU1	0.643391	2.17483	3.51673	2.56049
Q6E0U4	Q6E0U4	DMKN	1.25756	1.19635	0.850898	2.55701
P01111	P01111	NRAS	0.803537	1.17693	1.50387	2.53374
P09958	P09958	FURIN	1.02992	1.32935	2.09949	2.50884
Q58DX5	Q58DX5	NAALADL2	0.920223	1.0519	1.95968	2.50212
O60637	O60637	TSPAN3	0.766594	1.59873	2.32692	2.50165
Q9H173	Q9H173	SIL1	0.840811	2.67555	1.71264	2.48513
O14944	O14944	EREG	0.882135	2.84686	3.07694	2.47958
P55145	P55145	MANF	1.00075	1.27558	1.71787	2.45276
Q9UBN6	Q9UBN6	TNFRSF10D	1.18438	2.02208	2.94211	2.44591
Q9NZ08-2	Q9NZ08	ERAP1	0.841116	1.29946	2.20455	2.41447
P40926	P40926	MDH2	0.894804	1.42073	1.74512	2.38277
P30040	P30040	ERP29	0.958128	1.45728	1.8485	2.37187
P11021	P11021	HSPA5	0.823455	1.52427	2.83192	2.31832
P35579	P35579	MYH9	1.14042	1.43287	1.78925	2.31462
Q6ZNA5-2	Q6ZNA5	FRRS1	0.886248	1.24292	1.85545	2.3105
Q9HBR0	Q9HBR0	SLC38A10	0.828324	1.43866	2.43653	2.30703
O15118	O15118	NPC1	0.935547	1.28614	2.22227	2.2955
Q92673	Q92673	SORL1	0.822136	1.04727	1.6955	2.26643
Q30201	Q30201	HFE	0.909499	0.863062	1.77694	2.26389
Q86XT9	Q86XT9	TMEM219	0.967671	0.891526	1.49154	2.24502
O95528	O95528	SLC2A10	0.80048	0.912152	1.6861	2.23588
P02786	P02786	TFRC	0.940739	0.827264	1.8759	2.23342
P48047	P48047	ATP5O	0.815715	6.70468	1.25858	2.22338
P31431	P31431	SDC4	1.43325	2.58624	2.66525	2.21453
Q9UHG3	Q9UHG3	PCYOX1	0.797943	1.57179	2.82782	2.1983
P07225	P07225	PROS1	0.884088	1.07808	1.2783	2.16743
Q05682	Q05682	CALD1	0.775867	1.02806	1.74534	2.16182
Q9H3Z4	Q9H3Z4	DNAJC5	1.0637	1.83145	1.37315	2.13797
P30533	P30533	LRPAP1	0.990383	1.39877	2.07441	2.13795
P04040	P04040	CAT	0.890362	1.20286	1.63336	2.11701
O60449-2	O60449	LY75	0.911292	1.19718	1.23594	2.11367
O75976	O75976	CPD	0.866561	1.18177	1.8953	2.1125
Q13813-2	Q13813	SPTAN1	1.27178	1.12436	1.11126	2.11163
Q9UGQ3	Q9UGQ3	SLC2A6	0.765442	1.29709	1.41303	2.10492
P21796	P21796	VDAC1	1.06689	1.54385	1.5255	2.09503
P62805	P62805	HIST1H4A	0.847499	1.10398	0.590311	2.07606
Q5KU26	Q5KU26	COLEC12	1.24513	1.05851	1.87268	2.07249
Q9UMX5	Q9UMX5	NENF	0.966605	1.68128	2.20453	2.06329
P84157	P84157	MXRA7	0.924333	1.24672	1.94992	2.05424
Q9H254	Q9H254	SPTBN4	0.938109	1.18286	1.29186	2.04399
Q01518	Q01518	CAP1	0.936093	0.944662	1.28734	2.04325
P11166	P11166	SLC2A1	1.08232	1.05383	1.50724	2.03217
P04406	P04406	GAPDH	1.17436	1.25013	1.46469	2.03212
P13667	P13667	PDIA4	0.725341	1.72754	1.47152	2.01973
Q99571-2	Q99571	P2RX4	0.974558	0.753897	1.67869	2.00651
Q9HD45	Q9HD45	TM9SF3	1.22642	1.57559	2.01748	2.00049
P07237	P07237	P4HB	0.648052	2.21093	1.26382	1.9555
Q32P28-3	Q32P28	P3H1	0.824734	1.40171	2.31689	1.93009
P84085	P84085	ARF5	1.1528	1.51553	2.51403	1.91735
Q13217	Q13217	DNAJC3	0.833592	1.38816	2.4526	1.91704
Q8TCT9	Q8TCT9	HM13	0.910748	1.36309	2.2596	1.83225
P78357	P78357	CNTNAP1	0.858091	1.28302	2.71024	1.81763
P30101	P30101	PDIA3	0.751191	2.29249	1.42407	1.773
P16112	P16112	ACAN	1.04723	1.48717	2.4198	1.72113
P06576	P06576	ATP5B	0.949641	1.41842	2.00385	1.63906
P26583	P26583	HMGB2	0.682768	12.2405	0.727583	1.56591
P15121	P15121	AKR1B1	0.723426	7.67841	0.480514	1.49333
Q9P258	Q9P258	RCC2	0.733701	4.60473	0.725441	1.4738
P62745	P62745	RHOB	0.820293	2.5323	1.17012	1.45246
P08134	P08134	RHOC	0.923895	2.7012	1.16238	1.43955
Q9UKM7	Q9UKM7	MAN1B1	0.853792	0.974457	2.21107	1.40571
P14618-2	P14618	PKM	0.809471	4.33677	0.513383	1.37176
P61077-3	P61077	UBE2D3	0.717193	11.0236	0.371789	1.34229
Q13564	Q13564	NAE1	1.03801	2.84473	0.657027	1.33539
Q02750	Q02750	MAP2K1	0.822031	2.42795	0.692367	1.32803
P30419	P30419	NMT1	0.496519	2.59706	0.841067	1.28898
P55268	P55268	LAMB2	1.09431	1.60847	2.04179	1.28051
P14618	P14618	PKM	1.00165	2.59018	0.592826	1.16084
P06733	P06733	ENO1	0.890153	3.88764	0.553534	1.14459
P26447	P26447	S100A4	0.81798	2.35848	0.506602	1.14367
Q9BR76	Q9BR76	CORO1B	0.856019	2.82815	0.802763	1.12432
P54577	P54577	YARS	0.806782	2.2842	0.70882	1.08053
P05186	P05186	ALPL	2.10773	0.892202	1.09156	1.05551
P09211	P09211	GSTP1	0.917709	2.10911	0.606671	1.03884
P13929	P13929	ENO3	0.838009	2.49545	0.562434	1.02594
P21589	P21589	NT5E	2.48466	0.961934	1.1744	1.02275
P11413-2	P11413	G6PD	0.832296	2.09763	0.635491	0.999853
P14174	P14174	MIF	0.890102	2.08138	0.591329	0.961429
P49773	P49773	HINT1	0.980723	2.62273	0.777766	0.860056
P13693	P13693	TPT1	0.718327	2.16428	0.483664	0.846494
P16190	P16190	HLA-A	0.932391	2.30201	0.957293	0.731333
P02751	P02751	FN1	2.00903	0.594232	0.683796	0.52181

### Sheet: Table S2C
Uniprot_L	Uniprot_S	Gene_Symbol	AVG_FC_90min	AVG_FC_6h	AVG_FC_12h	AVG_FC_18h	p value BH corrected
P48551	P48551	IFNAR2	0.944296	0.482425	0.187506	0.18952	0.00446359
Q15223	Q15223	NECTIN1	0.956127	0.50461	0.212812	0.190696	0.00244019
P54753	P54753	EPHB3	0.930651	0.46126	0.215883	0.206329	0.00230094
P30530	P30530	AXL	0.924921	0.676425	0.385456	0.210148	0.0169445
P29323	P29323	EPHB2	0.910734	0.574075	0.280259	0.214794	0.00469334
O00300	O00300	TNFRSF11B	0.925887	0.715227	0.266079	0.23097	0.00135404
P10721	P10721	KIT	0.963141	0.505309	0.270577	0.244651	0.0157494
Q9Y5F6	Q9Y5F6	PCDHGC5	0.887883	0.723004	0.396666	0.264108	0.00135404
P11362-21	P11362	FGFR1	0.961645	0.704765	0.330407	0.265033	0.0117434
Q96FE7	Q96FE7	PIK3IP1	0.705984	0.705916	0.4328	0.268297	0.0174738
Q9H2A7	Q9H2A7	CXCL16	0.910997	0.641837	0.384808	0.270379	0.0170037
P54760	P54760	EPHB4	0.927464	0.63809	0.351736	0.282603	0.00624353
Q9NZV1	Q9NZV1	CRIM1	1.02426	0.948233	0.568516	0.320209	0.0140408
P29317	P29317	EPHA2	0.951866	0.735431	0.40202	0.324624	0.00614044
Q9Y5G9	Q9Y5G9	PCDHGA4	0.847982	0.603194	0.40107	0.331386	0.0136482
Q9Y5H3	Q9Y5H3	PCDHGA10	0.927119	0.683471	0.390404	0.333367	0.0169445
P07093-3	P07093	SERPINE2	0.845055	0.520189	0.350855	0.352843	0.0226774
Q9Y5G7	Q9Y5G7	PCDHGA6	0.901584	0.662228	0.440512	0.356775	0.0131181
O94985	O94985	CLSTN1	0.842227	0.702974	0.389818	0.360763	0.0239105
Q15303	Q15303	ERBB4	0.998004	0.658376	0.510247	0.364137	0.0193958
P00533	P00533	EGFR	0.982427	0.61519	0.471898	0.367346	0.0112104
Q9Y5F2	Q9Y5F2	PCDHB11	0.89597	0.786036	0.535408	0.368587	0.0153445
O14745	O14745	SLC9A3R1	0.937602	0.723299	0.496234	0.372671	0.0276105
Q9Y5G0	Q9Y5G0	PCDHGB5	0.935979	0.681405	0.485409	0.374934	0.0131181
P09603	P09603	CSF1	0.903387	0.712295	0.44621	0.375098	0.0332497
Q9UN71	Q9UN71	PCDHGB4	0.908501	0.750287	0.528651	0.383593	0.0184787
P62834	P62834	RAP1A	0.938384	0.581154	0.602274	0.395894	0.0449992
Q9UN70	Q9UN70	PCDHGC3	0.939081	0.724882	0.479762	0.397618	0.00517561
P07996	P07996	THBS1	0.673965	0.562068	0.414339	0.408329	0.0112104
Q9HCU0	Q9HCU0	CD248	1.03234	0.845488	0.677536	0.418671	0.0317323
Q14956	Q14956	GPNMB	1.03841	0.858504	0.665932	0.420788	0.0167904
P37173-2	P37173	TGFBR2	0.967891	0.839376	0.5483	0.421949	0.0160887
Q06418	Q06418	TYRO3	0.93401	0.794915	0.573344	0.427956	0.0380581
P78536	P78536	ADAM17	0.952066	0.753736	0.547518	0.430766	0.0188732
Q9BRK3-2	Q9BRK3	MXRA8	0.978546	0.881423	0.644246	0.434345	0.0224512
Q9Y5G3	Q9Y5G3	PCDHGB1	0.917732	0.812347	0.570876	0.436062	0.00771587
Q9H4E5	Q9H4E5	RHOJ	0.988519	0.699845	0.567432	0.443958	0.00509901
Q9UN66	Q9UN66	PCDHB8	0.864858	0.704802	0.500248	0.445463	0.00923863
P15153	P15153	RAC2	1.02114	0.715307	0.487703	0.45213	0.0305661
P62079	P62079	TSPAN5	0.94005	0.879056	0.611786	0.457567	0.00618278
P35442	P35442	THBS2	0.687034	0.610126	0.483054	0.457756	0.0419894
P52799	P52799	EFNB2	1.0201	0.791153	0.538479	0.458112	0.022269
Q9BRK3	Q9BRK3	MXRA8	1.03649	0.989563	0.682857	0.458196	0.0169445
Q6EMK4	Q6EMK4	VASN	0.97936	0.770497	0.599678	0.460861	0.026193
Q9ULC3	Q9ULC3	RAB23	0.893708	0.696168	0.553864	0.464787	0.0421763
P63000-2	P63000	RAC1	0.943306	0.692591	0.538821	0.469106	0.012786
Q9BWV1-3	Q9BWV1	BOC	0.891452	0.750724	0.616206	0.473296	0.0416234
P40189	P40189	IL6ST	0.928016	0.722933	0.617077	0.476372	0.0169445
Q8NFZ4	Q8NFZ4	NLGN2	0.94172	0.770414	0.561088	0.479517	0.045519
P98172	P98172	EFNB1	0.957006	0.744203	0.587703	0.487901	0.028055
P27701	P27701	CD82	0.861495	0.797296	0.57063	0.494244	0.00661816
Q14112	Q14112	NID2	1.34644	0.723829	0.704321	0.496668	0.0251593
P02656	P02656	APOC3	1.24237	0.365673	0.705941	1.0865	0.0344045

### Sheet: Table S2D
Uniprot_L	Uniprot_S	Gene_Symbol	AVG_FC_90min	AVG_FC_6h	AVG_FC_12h	AVG_FC_18h	p value BH corrected
Q8NBN3	Q8NBN3	TMEM87A	0.97557	1.22897	4.1553	10.6521	2.28999e-06
Q96K49	Q96K49	TMEM87B	0.946788	1.02644	4.23608	9.40713	2.28999e-06
Q12999	Q12999	TSPAN31	0.868905	1.03962	3.83882	8.66548	4.99293e-06
P34741	P34741	SDC2	1.64156	5.99622	9.07569	8.60699	0.000879613
O43493	O43493	TGOLN2	0.878723	1.23228	3.41008	7.8435	0.000566886
Q9NPR9	Q9NPR9	GPR108	1.10558	1.04127	2.97454	6.95398	6.49176e-05
Q13286	Q13286	CLN3	1.04255	1.33677	2.92696	6.60691	0.000248321
Q13822-2	Q13822	ENPP2	1.40335	6.65231	8.66881	5.82974	0.00127547
Q92896-2	Q92896	GLG1	1.01002	1.13923	4.04884	5.32053	0.00405775
Q9P2C4	Q9P2C4	TMEM181	0.962402	1.18641	2.05379	5.17151	0.00164161
Q6ZSZ5	Q6ZSZ5	ARHGEF18	0.86899	1.91948	4.31168	5.00381	0.0117434
Q8NC54	Q8NC54	KCT2	1.00277	1.52204	2.83965	4.88314	0.01214
Q99523	Q99523	SORT1	0.99999	1.04802	1.85639	4.41503	0.00647421
Q6ZRP7	Q6ZRP7	QSOX2	0.930176	1.09299	2.64561	4.35326	0.0112104
P51790	P51790	CLCN3	0.92267	0.95856	2.69009	4.2002	0.001231
O43852-3	O43852	CALU	0.844082	1.7926	3.37696	4.08023	0.0131181
Q32P28	Q32P28	P3H1	0.78966	2.45899	4.81217	4.03157	0.022771
O43852-4	O43852	CALU	0.817628	1.76	3.55475	4.01848	0.0047246
A2RU67	A2RU67	FAM234B	1.0014	1.34568	2.3932	3.97487	0.00113244
Q14696	Q14696	MESDC2	0.862228	2.14091	2.56396	3.95626	0.0231689
Q9BXP2	Q9BXP2	SLC12A9	0.997492	0.927428	2.06102	3.88948	0.00433604
P27797	P27797	CALR	0.714607	1.71339	3.53447	3.84232	0.00372825
Q13445	Q13445	TMED1	0.778335	2.05171	3.69693	3.80935	0.00624353
P11717	P11717	IGF2R	1.00414	0.910552	1.77209	3.73334	0.0007878
P13473-2	P13473	LAMP2	0.961653	1.2817	1.93653	3.49022	0.00355188
P02675	P02675	FGB	1.16336	0.729531	1.54934	3.4807	0.0192069
P11279	P11279	LAMP1	1.11308	1.06718	1.84518	3.47821	0.00405775
P26572	P26572	MGAT1	1.00503	0.99399	1.95846	3.4769	0.001231
Q9UIQ6	Q9UIQ6	LNPEP	1.03837	0.917703	1.86386	3.45007	0.00318164
P34810	P34810	CD68	1.03309	1.03542	1.78168	3.33709	0.00355188
Q9BS26	Q9BS26	ERP44	0.776546	1.96458	2.85458	3.249	0.0187665
Q92520	Q92520	FAM3C	1.00928	1.66202	2.86095	3.24301	0.012786
Q7Z3D4	Q7Z3D4	LYSMD3	1.07714	1.08033	1.6217	3.16294	0.001231
Q9Y561	Q9Y561	LRP12	1.0017	1.31045	2.27036	3.13553	0.00815965
Q9Y519	Q9Y519	TMEM184B	0.875852	1.01094	1.78637	3.10425	2.68194e-05
Q99805	Q99805	TM9SF2	1.18777	1.2039	2.02977	3.02601	0.0139758
Q86XR7-2	Q86XR7	TICAM2	0.745399	1.75224	2.96943	2.96251	0.00819622
Q9NRN5	Q9NRN5	OLFML3	1.03498	1.54115	2.54285	2.95333	0.0125353
P02649	P02649	APOE	1.22032	0.944699	1.45932	2.94134	0.00591754
P80303-2	P80303	NUCB2	0.723321	1.59132	2.6028	2.83426	0.0172802
Q12797	Q12797	ASPH	0.80728	1.32334	3.00821	2.71593	0.0316493
P08670	P08670	VIM	1.00168	1.13197	1.98075	2.7071	0.00647421
P51790-2	P51790	CLCN3	0.955747	0.888192	1.67288	2.70253	0.00621111
P35625	P35625	TIMP3	1.02556	1.07209	1.74468	2.60704	0.00815965
P35580-4	P35580	MYH10	1.18186	1.44975	2.01509	2.5917	0.0139528
Q9NP84	Q9NP84	TNFRSF12A	1.12423	1.64185	2.43156	2.58751	0.0163396
Q9Y4L1	Q9Y4L1	HYOU1	0.643391	2.17483	3.51673	2.56049	0.026193
Q58DX5	Q58DX5	NAALADL2	0.920223	1.0519	1.95968	2.50212	0.00164161
Q9UBN6	Q9UBN6	TNFRSF10D	1.18438	2.02208	2.94211	2.44591	0.00433604
Q9NZ08-2	Q9NZ08	ERAP1	0.841116	1.29946	2.20455	2.41447	0.00162276
P11021	P11021	HSPA5	0.823455	1.52427	2.83192	2.31832	0.0112104
P35579	P35579	MYH9	1.14042	1.43287	1.78925	2.31462	0.0169445
Q6ZNA5-2	Q6ZNA5	FRRS1	0.886248	1.24292	1.85545	2.3105	0.0200302
O15118	O15118	NPC1	0.935547	1.28614	2.22227	2.2955	0.00433604
Q30201	Q30201	HFE	0.909499	0.863062	1.77694	2.26389	0.00318164
Q86XT9	Q86XT9	TMEM219	0.967671	0.891526	1.49154	2.24502	0.0090124
O95528	O95528	SLC2A10	0.80048	0.912152	1.6861	2.23588	0.045519
P02786	P02786	TFRC	0.940739	0.827264	1.8759	2.23342	0.00330715
P31431	P31431	SDC4	1.43325	2.58624	2.66525	2.21453	0.00564186
Q9UHG3	Q9UHG3	PCYOX1	0.797943	1.57179	2.82782	2.1983	0.0134761
P07225	P07225	PROS1	0.884088	1.07808	1.2783	2.16743	0.00815965
Q05682	Q05682	CALD1	0.775867	1.02806	1.74534	2.16182	0.00591754
P30533	P30533	LRPAP1	0.990383	1.39877	2.07441	2.13795	0.00828695
O75976	O75976	CPD	0.866561	1.18177	1.8953	2.1125	0.0196703
Q5KU26	Q5KU26	COLEC12	1.24513	1.05851	1.87268	2.07249	0.01214
P84157	P84157	MXRA7	0.924333	1.24672	1.94992	2.05424	0.01214
Q9H254	Q9H254	SPTBN4	0.938109	1.18286	1.29186	2.04399	0.0437328
Q01518	Q01518	CAP1	0.936093	0.944662	1.28734	2.04325	0.0169445
P11166	P11166	SLC2A1	1.08232	1.05383	1.50724	2.03217	0.0316954
Q32P28-3	Q32P28	P3H1	0.824734	1.40171	2.31689	1.93009	0.0226774
Q13217	Q13217	DNAJC3	0.833592	1.38816	2.4526	1.91704	0.0106786
P06576	P06576	ATP5B	0.949641	1.41842	2.00385	1.63906	0.0374793

### Sheet: Table S2E
Annotation Cluster 1	Enrichment Score: 5.865031453405947
Category	Term	Count	%	PValue	List Total	Pop Hits	Pop Total	Fold Enrichment	Bonferroni	Benjamini	FDR
UP_KEYWORDS	Tyrosine-protein kinase	17	15.3153	8.13408e-09	111	37	1285	5.31897	1.56174e-06	1.56174e-06	1.01271e-05
Uniprot	Gene
Q12866	MERTK
P29317	EPHA2
P23458	JAK1
P30530	AXL
P11362	FGFR1
P16234	PDGFRA
P17948	FLT1
Q06418	TYRO3
Q15303	ERBB4
P10721	KIT
P54753	EPHB3
P54764	EPHA4
P54760	EPHB4
P04626	ERBB2
P29323	EPHB2
P00533	EGFR
P29322	EPHA8
Annotation Cluster 2	Enrichment Score: 4.625324556011271
Category	Term	Count	%	PValue	List Total	Pop Hits	Pop Total	Fold Enrichment	Bonferroni	Benjamini	FDR
INTERPRO	IPR002126:Cadherin	12	10.8108	3.40365e-06	110	26	1251	5.24895	0.00095937	0.000119972	0.00450527
Uniprot	Gene
Q9Y5G0	PCDHGB5
Q9Y5H3	PCDHGA10
Q9UN66	PCDHB8
Q9Y5F8	PCDHGB7
Q9Y5G3	PCDHGB1
Q9Y5F6	PCDHGC5
Q9UN71	PCDHGB4
Q9Y5G7	PCDHGA6
Q9UN70	PCDHGC3
Q9Y5G9	PCDHGA4
Q9Y5F2	PCDHB11
O94985	CLSTN1
Annotation Cluster 3	Enrichment Score: 3.3035601218811808
Category	Term	Count	%	PValue	List Total	Pop Hits	Pop Total	Fold Enrichment	Bonferroni	Benjamini	FDR
INTERPRO	IPR003961:Fibronectin, type III	18	16.2162	3.5973e-06	110	59	1251	3.46965	0.00101393	0.000112709	0.0047616
Uniprot	Gene
Q15262	PTPRK
Q9BWV1	BOC
Q12866	MERTK
P29317	EPHA2
P30530	AXL
P23468	PTPRD
Q8WZ42	TTN
Q13332	PTPRS
Q06418	TYRO3
Q92823	NRCAM
P54753	EPHB3
P54764	EPHA4
P54760	EPHB4
P40189	IL6ST
P48551	IFNAR2
P29323	EPHB2
P29322	EPHA8
Q6EMK4	VASN
Annotation Cluster 4	Enrichment Score: 1.7508270307232716
Category	Term	Count	%	PValue	List Total	Pop Hits	Pop Total	Fold Enrichment	Bonferroni	Benjamini	FDR
UP_SEQ_FEATURE	signal peptide	75	67.5676	1.71331e-06	111	587	1282	1.47567	0.00143302	0.000358447	0.00264553
Uniprot	Gene
P01031	C5
Q9ULV1	FZD4
Q8N474	SFRP1
Q9H2A7	CXCL16
P23468	PTPRD
P16234	PDGFRA
O43847	NRDC
Q9UN71	PCDHGB4
Q9UN70	PCDHGC3
O94813	SLIT2
Q92823	NRCAM
P54753	EPHB3
P15515	HTN1
Q9UN66	PCDHB8
O00300	TNFRSF11B
Q9HCU0	CD248
Q6EMK4	VASN
Q12866	MERTK
P30530	AXL
Q9ULF5	SLC39A10
O75326	SEMA7A
Q9Y5F8	PCDHGB7
P17948	FLT1
Q9Y5F6	PCDHGC5
P78536	ADAM17
Q9Y5F2	PCDHB11
O94985	CLSTN1
Q15223	NECTIN1
Q9BRK3	MXRA8
P54764	EPHA4
P37173	TGFBR2
P54760	EPHB4
P56159	GFRA1
Q15063	POSTN
O00254	F2RL2
Q14956	GPNMB
P98172	EFNB1
Q6NW40	RGMB
Q15262	PTPRK
P35442	THBS2
Q9BWV1	BOC
P29317	EPHA2
P11362	FGFR1
Q9Y5G3	PCDHGB1
Q9NZV1	CRIM1
Q06418	TYRO3
Q15303	ERBB4
Q9Y5G7	PCDHGA6
Q9Y5G9	PCDHGA4
P01834	IGKC
Q68BL7	OLFML2A
Q8NFZ4	NLGN2
Q68BL8	OLFML2B
Q9Y5G0	PCDHGB5
P04626	ERBB2
P02656	APOC3
P07996	THBS1
P29323	EPHB2
P29322	EPHA8
Q14112	NID2
Q13332	PTPRS
Q9UBX5	FBLN5
P23142	FBLN1
P05067	APP
P10721	KIT
P09603	CSF1
Q13433	SLC39A6
Q9Y5H3	PCDHGA10
O60462	NRP2
P52799	EFNB2
Q96FE7	PIK3IP1
P40189	IL6ST
P48551	IFNAR2
P07093	SERPINE2
P00533	EGFR
Annotation Cluster 5	Enrichment Score: 1.7320739059049342
Category	Term	Count	%	PValue	List Total	Pop Hits	Pop Total	Fold Enrichment	Bonferroni	Benjamini	FDR
INTERPRO	IPR013783:Immunoglobulin-like fold	26	23.4234	0.000554505	110	150	1251	1.97127	0.144795	0.0111102	0.731507
Uniprot	Gene
Q15262	PTPRK
Q9BWV1	BOC
P29317	EPHA2
P11362	FGFR1
Q8WZ42	TTN
P23468	PTPRD
P16234	PDGFRA
Q06418	TYRO3
Q92823	NRCAM
P54753	EPHB3
P01834	IGKC
P29323	EPHB2
P29322	EPHA8
Q6EMK4	VASN
Q12866	MERTK
P30530	AXL
O75326	SEMA7A
Q13332	PTPRS
P17948	FLT1
P10721	KIT
Q15223	NECTIN1
Q9BRK3	MXRA8
P54764	EPHA4
P54760	EPHB4
P40189	IL6ST
P48551	IFNAR2
Annotation Cluster 7	Enrichment Score: 1.4045495326627067
Category	Term	Count	%	PValue	List Total	Pop Hits	Pop Total	Fold Enrichment	Bonferroni	Benjamini	FDR
GOTERM_MF_DIRECT	GO:0004714~transmembrane receptor protein tyrosine kinase activity	11	9.90991	1.03609e-05	110	23	1204	5.23478	0.00287619	0.00143913	0.0136835
Uniprot	Gene
P10721	KIT
P29317	EPHA2
Q12866	MERTK
P30530	AXL
P54760	EPHB4
P04626	ERBB2
P16234	PDGFRA
P17948	FLT1
Q06418	TYRO3
Q15303	ERBB4
P00533	EGFR

### Sheet: Table S2F
Annotation Cluster 1	Enrichment Score: 2.1022585053726757
Category	Term	Count	%	PValue	Genes	List Total	Pop Hits	Pop Total	Fold Enrichment	Bonferroni	Benjamini	FDR
KEGG_PATHWAY	hsa04141:Protein processing in endoplasmic reticulum	12	8.69565	1.24031e-05	Q9H173, P13667, P30101, Q9H3Z4, Q9UKM7, P27797, P07237, P11021, Q9Y4L1, P30040, Q13217, P61077	74	25	687	4.45622	0.00199492	0.00199492	0.0149915
Uniprot	Gene
Q9H173	SIL1
P13667	PDIA4
P30101	PDIA3
Q9H3Z4	DNAJC5
Q9UKM7	MAN1B1
P27797	CALR
P07237	P4HB
P11021	HSPA5
Q9Y4L1	HYOU1
P30040	ERP29
Q13217	DNAJC3
P61077	UBE2D3
