## supplemental table 3 for "Selective modulation of cell surface proteins during vaccinia infection: implications for immune evasion strategies"

### Sheet: Table S3A
Uniprot_L	Uniprot_S	Gene_Symbol	Interpro domain
P30530	P30530	AXL	Ig_
Q9HCU0	Q9HCU0	CD248	C-type_lectin
O94985	O94985	CLSTN1	Cadherin
P11362-21	P11362	FGFR1	Ig_
P17948	P17948	FLT1	Ig_
P17948-2	P17948	FLT1	Ig_
P10721	P10721	KIT	Ig_ and Immunoglobulin
Q9BRK3	Q9BRK3	MXRA8	Ig_
Q9BRK3-2	Q9BRK3	MXRA8	Ig_
Q15223	Q15223	NECTIN1	Ig_
Q92823-5	Q92823	NRCAM	Ig_and MHC
Q9Y5H3	Q9Y5H3	PCDHGA10	Cadherin
Q9Y5G7	Q9Y5G7	PCDHGA6	Cadherin
Q9Y5G0	Q9Y5G0	PCDHGB5	Cadherin
Q9Y5F8	Q9Y5F8	PCDHGB7	Cadherin
Q9UN70	Q9UN70	PCDHGC3	Cadherin
P16234	P16234	PDGFRA	Ig_
P23468	P23468	PTPRD	Ig_
Q15262-4	Q15262	PTPRK	Ig_
Q13332-2	Q13332	PTPRS	Ig_
O75326	O75326	SEMA7A	Ig_
O00300	O00300	TNFRSF11B	TNF
Q8WZ42-12	Q8WZ42	TTN	Ig_
Q06418	Q06418	TYRO3	Ig_

### Sheet: Table S3B
Uniprot_L	Uniprot_S	Gene_Symbol	Interpro domain
P20908	P20908	COL5A1	Collagen
Q5KU26	Q5KU26	COLEC12	Collagen and C-type_lectin
Q30201	Q30201	HFE	MHC and Ig_
O60449-2	O60449	LY75	C-type_lectin
Q9UBN6	Q9UBN6	TNFRSF10D	TNF
Q9NP84	Q9NP84	TNFRSF12A	TNF and Cadherin
