## supplemental table 4 for "Selective modulation of cell surface proteins during vaccinia infection: implications for immune evasion strategies"

### Sheet: Table S4A
Uniprot_L	Uniprot_S	Gene_Symbol	Fold-change (18hpi) log2	RR log2	p value
P05067	P05067	APP	-1.23264	0.761948	0.246225
Q15223	Q15223	NECTIN1	-2.43088	1.61664	0.405353
P48551	P48551	IFNAR2	-2.39096	1.40415	0.396947
P29323	P29323	EPHB2	-2.25003	1.29856	0.306125
P54753	P54753	EPHB3	-2.29572	0.892163	0.264737
Q9ULF5	Q9ULF5	SLC39A10	-1.23655	0.619561	0.241035

### Sheet: Table S4B
Uniprot_L	Uniprot_S	Gene_Symbol	Fold-change (18hpi) log2	RR log2	p value
P11717	P11717	IGF2R	1.93196	-1.543	0.00634535
Q9UIQ6	Q9UIQ6	LNPEP	1.74811	-1.24527	0.0128548
P08670	P08670	VIM	1.43528	-1.52407	0.0378326
Q92896-2	Q92896	GLG1	2.29851	-0.996424	0.00132234
Q8NBN3	Q8NBN3	TMEM87A	3.29265	-2.1977	6.25602e-06
O43493	O43493	TGOLN2	2.79285	-2.09242	0.000113051
P11279	P11279	LAMP1	1.75225	-0.632639	0.0126592
Q99523	Q99523	SORT1	2.10738	-0.895512	0.00307728
P02649	P02649	APOE	1.8021	-1.30476	0.0105056
Q6ZRP7	Q6ZRP7	QSOX2	1.99217	-0.722264	0.00497725
P51790-2	P51790	CLCN3	1.46183	-1.39852	0.0347249
P26572	P26572	MGAT1	1.73041	-1.47716	0.0137197
Q12999	Q12999	TSPAN31	3.0483	-2.61229	2.71143e-05
Q96K49	Q96K49	TMEM87B	3.20603	-2.19231	1.0641e-05
P35625	P35625	TIMP3	1.3707	-1.02954	0.046394
Q9BXP2	Q9BXP2	SLC12A9	1.98388	-1.54403	0.0051482
A2RU67	A2RU67	FAM234B	1.94798	-1.75873	0.00595173
Q8NC54	Q8NC54	KCT2	2.18827	-1.37169	0.00216789
Q9Y519	Q9Y519	TMEM184B	1.59508	-1.27351	0.0222149
Q7Z3D4	Q7Z3D4	LYSMD3	1.63631	-0.973871	0.01924
Q99805	Q99805	TM9SF2	1.77719	-0.970377	0.0115373
Q9NPR9	Q9NPR9	GPR108	2.78783	-1.88804	0.00011614
Q9P2C4	Q9P2C4	TMEM181	2.37962	-2.01268	0.000907673
Q9Y561	Q9Y561	LRP12	1.76615	-0.949037	0.0120228
P51795-2	P51795	CLCN5	1.38565	-1.37266	0.0442782
P02675	P02675	FGB	2.16025	-1.94497	0.00245043
P20908	P20908	COL5A1	2.68356	-0.633111	0.000201515
P34810	P34810	CD68	1.62528	-0.914095	0.0199995
Q13286	Q13286	CLN3	2.60863	-1.47875	0.00029616
Q7Z7N9	Q7Z7N9	TMEM179B	2.46421	-1.28301	0.000606142
P51790	P51790	CLCN3	2.1772	-2.17469	0.00227575
Q9NRN5	Q9NRN5	OLFML3	1.5923	-1.29453	0.0224295
Q9NUN5	Q9NUN5	LMBRD1	1.93931	-1.36785	0.00616196

### Sheet: Table S4C
Uniprot_L	Uniprot_S_x	Gene_Symbol_x	PMP FC 18h (log2)	pSILAC FC 0 vs 18h (log2)
P05067	P05067	APP	-1.23264	-1.57916
P09603	P09603	CSF1	-1.37068	-1.33402
P23458	P23458	JAK1	-1.18955	-1.03393
Q14112	Q14112	NID2	-1.1548	-1.4721
Q9UN71	Q9UN71	PCDHGB4	-1.34155	-1.00349
O75326	O75326	SEMA7A	-1.25026	-1.77962
P07093-3	P07093	SERPINE2	-1.71898	-1.26965
Q8N474	Q8N474	SFRP1	-1.18014	-1.0849
P07996	P07996	THBS1	-1.40866	-2.19781
P35442	P35442	THBS2	-1.24297	-1.73907
O00300	O00300	TNFRSF11B	-2.10687	-1.72682
Q6EMK4	Q6EMK4	VASN	-1.16146	-1.30734
