## supplemental table 5 for "Selective modulation of cell surface proteins during vaccinia infection: implications for immune evasion strategies"

### Sheet: Table S5A
Uniprot_S	Gene_Symbol
P16234	PDGFRA
Q9HCU0	CD248
P29323	EPHB2
Q9BRK3	MXRA8
P40189	IL6ST
Q9NZV1	CRIM1
P30530	AXL
P54760	EPHB4
P54753	EPHB3
P11362	FGFR1
P05067	APP
P17948	FLT1
P54764	EPHA4
Q8NFZ4	NLGN2
Q9UN71	PCDHGB4
P35442	THBS2
P62079	TSPAN5
Q9UN66	PCDHB8
Q9Y5G7	PCDHGA6
P09603	CSF1
Q9Y5G9	PCDHGA4
O94813	SLIT2
O94985	CLSTN1
Q9BRK3	MXRA8
Q9Y5G0	PCDHGB5
P17948	FLT1
Q96NE9	FRMD6
Q9Y5F8	PCDHGB7
Q68BL7	OLFML2A
Q9UKI2	CDC42EP3

### Sheet: Table S5B
Uniprot_S	Gene_Symbol
P00533	EGFR
P07996	THBS1
Q6EMK4	VASN
P23142	FBLN1
P29317	EPHA2
P04626	ERBB2
P78536	ADAM17
Q9UN70	PCDHGC3
Q14112	NID2
Q15262	PTPRK
P62937	PPIA
P37173	TGFBR2
P52799	EFNB2
Q14956	GPNMB
P23458	JAK1
Q13332	PTPRS
P10721	KIT
P98172	EFNB1
Q15599	SLC9A3R2
P63000	RAC1
Q9ULF5	SLC39A10
P27701	CD82
O00300	TNFRSF11B
Q15303	ERBB4
O14745	SLC9A3R1
P69905	HBA1
Q8N474	SFRP1
O75326	SEMA7A
Q9Y5F6	PCDHGC5
P07093	SERPINE2
P15121	AKR1B1
Q13433	SLC39A6
P13010	XRCC5
Q9Y5H3	PCDHGA10
P62834	RAP1A
Q12866	MERTK
Q5TF39	MFSD4B
Q6NW40	RGMB
Q9UBX5	FBLN5
P02656	APOC3
P29992	GNA11
P61077	UBE2D3
Q9BRF8	CPPED1
Q9ULV1	FZD4
P48551	IFNAR2
Q15063	POSTN
Q8WZ42	TTN
Q9H4E5	RHOJ
O14613	CDC42EP2
O43847	NRDC
O60291	MGRN1
P01031	C5
P10644	PRKAR1A
P13693	TPT1
P15153	RAC2
P30419	NMT1
P50148	GNAQ
P51828	ADCY7
P84022	SMAD3
P98082	DAB2
Q02156	PRKCE
Q04941	PLP2
Q68BL8	OLFML2B
Q7KZI7	MARK2
Q9ULC3	RAB23
O60462	NRP2
P01834	IGKC
Q00839	HNRNPU
Q14678	KANK1
Q8N3E9	PLCD3

### Sheet: Table S5C
Annotation Cluster 1	Enrichment Score: 7.370624344409132
Category	Term	Count	%	PValue	Genes	List Total	Pop Hits	Pop Total	Fold Enrichment	Bonferroni	Benjamini	FDR
UP_KEYWORDS	Glycoprotein	26	92.8571	1.01804e-10	P35442, P11362, P16234, Q9NZV1, Q9UN71, Q9Y5G7, O94813, Q9Y5G9, P54753, Q8NFZ4, Q68BL7, Q9Y5G0, Q9UN66, Q9HCU0, P29323, P30530, Q9Y5F8, P17948, P05067, O94985, Q9BRK3, P54764, P09603, P62079, P54760, P40189	28	804	2452	2.83191	8.34794e-09	4.17397e-09	1.08759e-07
Uniprot	Gene_symbol
P35442	THBS2
P11362	FGFR1
P16234	PDGFRA
Q9NZV1	CRIM1
Q9UN71	PCDHGB4
Q9Y5G7	PCDHGA6
O94813	SLIT2
Q9Y5G9	PCDHGA4
P54753	EPHB3
Q8NFZ4	NLGN2
Q68BL7	OLFML2A
Q9Y5G0	PCDHGB5
Q9UN66	PCDHB8
Q9HCU0	CD248
P29323	EPHB2
P30530	AXL
Q9Y5F8	PCDHGB7
P17948	FLT1
P05067	APP
O94985	CLSTN1
Q9BRK3	MXRA8
P54764	EPHA4
P09603	CSF1
P62079	TSPAN5
P54760	EPHB4
P40189	IL6ST
Annotation Cluster 2	Enrichment Score: 7.2486091188990365
Category	Term	Count	%	PValue	Genes	List Total	Pop Hits	Pop Total	Fold Enrichment	Bonferroni	Benjamini	FDR
UP_SEQ_FEATURE	signal peptide	25	89.2857	3.25897e-12	P35442, P11362, P16234, Q9NZV1, Q9UN71, Q9Y5G7, O94813, Q9Y5G9, P54753, Q68BL7, Q8NFZ4, Q9Y5G0, Q9UN66, Q9HCU0, P29323, P30530, Q9Y5F8, P17948, P05067, O94985, P54764, P09603, Q9BRK3, P54760, P40189	28	609	2438	3.57436	6.32236e-10	6.32236e-10	4.06437e-09
Uniprot	Gene_symbol
P35442	THBS2
P11362	FGFR1
P16234	PDGFRA
Q9NZV1	CRIM1
Q9UN71	PCDHGB4
Q9Y5G7	PCDHGA6
O94813	SLIT2
Q9Y5G9	PCDHGA4
P54753	EPHB3
Q68BL7	OLFML2A
Q8NFZ4	NLGN2
Q9Y5G0	PCDHGB5
Q9UN66	PCDHB8
Q9HCU0	CD248
P29323	EPHB2
P30530	AXL
Q9Y5F8	PCDHGB7
P17948	FLT1
P05067	APP
O94985	CLSTN1
P54764	EPHA4
P09603	CSF1
Q9BRK3	MXRA8
P54760	EPHB4
P40189	IL6ST
Annotation Cluster 3	Enrichment Score: 5.825296057915653
Category	Term	Count	%	PValue	Genes	List Total	Pop Hits	Pop Total	Fold Enrichment	Bonferroni	Benjamini	FDR
INTERPRO	IPR002126:Cadherin	7	25	1.32478e-07	Q9Y5G0, Q9UN66, Q9Y5F8, Q9UN71, Q9Y5G7, Q9Y5G9, O94985	28	24	2398	24.9792	1.21879e-05	3.04698e-06	0.000144729
Uniprot	Gene_symbol
Q9Y5G0	PCDHGB5
Q9UN66	PCDHB8
Q9Y5F8	PCDHGB7
Q9UN71	PCDHGB4
Q9Y5G7	PCDHGA6
Q9Y5G9	PCDHGA4
O94985	CLSTN1
Annotation Cluster 4	Enrichment Score: 3.3856733134082546
Category	Term	Count	%	PValue	Genes	List Total	Pop Hits	Pop Total	Fold Enrichment	Bonferroni	Benjamini	FDR
UP_KEYWORDS	Tyrosine-protein kinase	8	28.5714	4.65539e-08	P54753, P54764, P30530, P11362, P54760, P16234, P17948, P29323	28	35	2452	20.0163	3.81741e-06	9.54354e-07	4.97342e-05
Uniprot	Gene_symbol
P54753	EPHB3
P54764	EPHA4
P30530	AXL
P11362	FGFR1
P54760	EPHB4
P16234	PDGFRA
P17948	FLT1
P29323	EPHB2
Annotation Cluster 5	Enrichment Score: 2.3268891720423595
Category	Term	Count	%	PValue	Genes	List Total	Pop Hits	Pop Total	Fold Enrichment	Bonferroni	Benjamini	FDR
UP_KEYWORDS	Heparin-binding	4	14.2857	0.00359669	P35442, P11362, P05067, O94813	28	29	2452	12.0788	0.255811	0.0195046	3.77618
Uniprot	Gene_symbol
P35442	THBS2
P11362	FGFR1
P05067	APP
O94813	SLIT2
Annotation Cluster 6	Enrichment Score: 1.7651551970287935
Category	Term	Count	%	PValue	Genes	List Total	Pop Hits	Pop Total	Fold Enrichment	Bonferroni	Benjamini	FDR
GOTERM_BP_DIRECT	GO:0046777~protein autophosphorylation	6	21.4286	5.67823e-05	P54753, P54764, P11362, P54760, P16234, P17948	28	38	2312	13.0376	0.0193441	0.00487151	0.0774325
Uniprot	Gene_symbol
P54753	EPHB3
P54764	EPHA4
P11362	FGFR1
P54760	EPHB4
P16234	PDGFRA
P17948	FLT1
Annotation Cluster 7	Enrichment Score: 1.4762061108964502
Category	Term	Count	%	PValue	Genes	List Total	Pop Hits	Pop Total	Fold Enrichment	Bonferroni	Benjamini	FDR
GOTERM_CC_DIRECT	GO:0045211~postsynaptic membrane	4	14.2857	0.00169672	P54764, Q8NFZ4, Q9UN66, O94985	28	22	2400	15.5844	0.125545	0.0329825	1.78472
Uniprot	Gene_symbol
P54764	EPHA4
Q8NFZ4	NLGN2
Q9UN66	PCDHB8
O94985	CLSTN1

### Sheet: Table S5D
Uniprot_S	Gene_Symbol
Q9UBN6	TNFRSF10D
P02649	APOE
P02675	FGB

### Sheet: Table S5E
Uniprot_S	Gene_Symbol
P02786	TFRC
P11717	IGF2R
Q9UIQ6	LNPEP
P11021	HSPA5
P14618	PKM
P08670	VIM
P30101	PDIA3
O75976	CPD
P11166	SLC2A1
Q92896	GLG1
Q8NBN3	TMEM87A
P07237	P4HB
P21589	NT5E
Q05682	CALD1
P04406	GAPDH
P27797	CALR
P06733	ENO1
P35579	MYH9
Q9Y4L1	HYOU1
O15118	NPC1
O43493	TGOLN2
P11279	LAMP1
P30533	LRPAP1
P34741	SDC2
P13667	PDIA4
O43852	CALU
Q99523	SORT1
Q12797	ASPH
Q9NZ08	ERAP1
Q58DX5	NAALADL2
P26447	S100A4
Q9BS26	ERP44
Q5KU26	COLEC12
Q6ZRP7	QSOX2
P51790	CLCN3
P78357	CNTNAP1
Q86XR7	TICAM2
O43852	CALU
P11413	G6PD
P26572	MGAT1
Q12999	TSPAN31
Q96K49	TMEM87B
O95528	SLC2A10
P13929	ENO3
P35625	TIMP3
Q01518	CAP1
Q9BXP2	SLC12A9
A2RU67	FAM234B
P13473	LAMP2
P15121	AKR1B1
P40926	MDH2
P80303	NUCB2
Q30201	HFE
Q32P28	P3H1
Q9UHG3	PCYOX1
P31431	SDC4
P54577	YARS
Q8NC54	KCT2
Q9HD45	TM9SF3
Q9Y519	TMEM184B
O14944	EREG
O60449	LY75
Q8TCT9	HM13
Q92520	FAM3C
Q9P258	RCC2
P09211	GSTP1
P30040	ERP29
Q13217	DNAJC3
Q7Z3D4	LYSMD3
Q99805	TM9SF2
Q9HBR0	SLC38A10
Q9NPR9	GPR108
Q9P2C4	TMEM181
Q9Y561	LRP12
P06576	ATP5B
P08134	RHOC
P14174	MIF
P16190	HLA-A
P21796	VDAC1
P49773	HINT1
P51795	CLCN5
P61077	UBE2D3
Q13445	TMED1
Q14696	MESDC2
Q9NP84	TNFRSF12A
P02751	FN1
P05186	ALPL
P16112	ACAN
P20908	COL5A1
P26583	HMGB2
P35580	MYH10
P55145	MANF
P62805	HIST1H4A
P84085	ARF5
P84157	MXRA7
Q02750	MAP2K1
Q13813	SPTAN1
Q13822	ENPP2
Q7Z7N9	TMEM179B
Q9H173	SIL1
Q9H254	SPTBN4
O60637	TSPAN3
P04040	CAT
P13693	TPT1
P14618	PKM
P30419	NMT1
P42338	PIK3CB
P48047	ATP5O
P51790	CLCN3
P55268	LAMB2
P61225	RAP2B
P62745	RHOB
Q13564	NAE1
Q32P28	P3H1
Q6ZNA5	FRRS1
Q6ZSZ5	ARHGEF18
Q99571	P2RX4
Q9BR76	CORO1B
Q9H330	TMEM245
Q9NRN5	OLFML3
Q9NUN5	LMBRD1
Q9UKM7	MAN1B1
Q9UMX5	NENF
O94964	SOGA1
P01111	NRAS
P05413	FABP3
P09958	FURIN
P35240	NF2
Q92673	SORL1
Q9H3Z4	DNAJC5
Q9NRY6	PLSCR3
