## supplemental table 6 for "Selective modulation of cell surface proteins during vaccinia infection: implications for immune evasion strategies"

### Sheet: Table S6A
Uniprot_L	Uniprot_S	Gene_Symbol
P78536	P78536	ADAM17
P05067	P05067	APP
Q9HCU0	Q9HCU0	CD248
Q9NZV1	Q9NZV1	CRIM1
P09603	P09603	CSF1
P98172	P98172	EFNB1
P52799	P52799	EFNB2
P29317	P29317	EPHA2
P54764	P54764	EPHA4
P29323	P29323	EPHB2
P54753	P54753	EPHB3
P54760	P54760	EPHB4
P04626	P04626	ERBB2
Q15303	Q15303	ERBB4
P23142	P23142	FBLN1
Q9UBX5	Q9UBX5	FBLN5
P17948	P17948	FLT1
Q14956	Q14956	GPNMB
P69905	P69905	HBA1
P40189	P40189	IL6ST
Q9BRK3-2	Q9BRK3	MXRA8
Q9BRK3	Q9BRK3	MXRA8
Q14112	Q14112	NID2
Q8NFZ4	Q8NFZ4	NLGN2
O60462-3	O60462	NRP2
Q9Y5H3	Q9Y5H3	PCDHGA10
Q9Y5G0	Q9Y5G0	PCDHGB5
Q9UN70	Q9UN70	PCDHGC3
Q9Y5F6	Q9Y5F6	PCDHGC5
P16234	P16234	PDGFRA
Q15063	Q15063	POSTN
Q8N474	Q8N474	SFRP1
P07996	P07996	THBS1
P35442	P35442	THBS2
P62079	P62079	TSPAN5
Q6EMK4	Q6EMK4	VASN

### Sheet: Table S6B
Annotation Cluster 1	Enrichment Score: 3.7355783823953796
Category	Term	Count	%	PValue	List Total	Pop Hits	Pop Total	Fold Enrichment	Bonferroni	Benjamini	FDR
UP_KEYWORDS	Tyrosine-protein kinase	9	25.7143	1.92147e-07	35	25	1146	11.7874	1.90224e-05	6.34083e-06	0.000212867
Uniprot	Gene_Symbol
P54753	EPHB3
P54764	EPHA4
P29317	EPHA2
P54760	EPHB4
P04626	ERBB2
P16234	PDGFRA
P17948	FLT1
Q15303	ERBB4
P29323	EPHB2
Annotation Cluster 2	Enrichment Score: 3.003267539838976
Category	Term	Count	%	PValue	List Total	Pop Hits	Pop Total	Fold Enrichment	Bonferroni	Benjamini	FDR
UP_SEQ_FEATURE	transmembrane region	27	77.1429	0.00168647	35	581	1145	1.52029	0.312512	0.0284125	2.12873
Uniprot	Gene_Symbol
P29317	EPHA2
P16234	PDGFRA
Q9NZV1	CRIM1
Q15303	ERBB4
Q9UN70	PCDHGC3
P54753	EPHB3
Q8NFZ4	NLGN2
Q9Y5G0	PCDHGB5
P04626	ERBB2
Q9HCU0	CD248
P29323	EPHB2
Q6EMK4	VASN
P17948	FLT1
P05067	APP
Q9Y5F6	PCDHGC5
P78536	ADAM17
Q9BRK3	MXRA8
P54764	EPHA4
P09603	CSF1
P62079	TSPAN5
O60462	NRP2
Q9Y5H3	PCDHGA10
P54760	EPHB4
P52799	EFNB2
P40189	IL6ST
Q14956	GPNMB
P98172	EFNB1
Annotation Cluster 3	Enrichment Score: 2.4333080309467734
Category	Term	Count	%	PValue	List Total	Pop Hits	Pop Total	Fold Enrichment	Bonferroni	Benjamini	FDR
GOTERM_MF_DIRECT	GO:0004714~transmembrane receptor protein tyrosine kinase activity	6	17.1429	0.000162969	34	19	1086	10.0867	0.0174481	0.00585018	0.18335
Uniprot	Gene_Symbol
P29317	EPHA2
P54760	EPHB4
P04626	ERBB2
P16234	PDGFRA
P17948	FLT1
Q15303	ERBB4
Annotation Cluster 4	Enrichment Score: 2.228525529904492
Category	Term	Count	%	PValue	List Total	Pop Hits	Pop Total	Fold Enrichment	Bonferroni	Benjamini	FDR
GOTERM_MF_DIRECT	GO:0008201~heparin binding	7	20	9.243e-05	34	27	1086	8.28105	0.00993324	0.00497901	0.104027
Uniprot	Gene_Symbol
P35442	THBS2
Q8N474	SFRP1
O60462	NRP2
Q15063	POSTN
P05067	APP
P07996	THBS1
Q14956	GPNMB
Annotation Cluster 5	Enrichment Score: 2.057789497630897
Category	Term	Count	%	PValue	List Total	Pop Hits	Pop Total	Fold Enrichment	Bonferroni	Benjamini	FDR
INTERPRO	IPR013164:Cadherin, N-terminal	4	11.4286	0.000468761	35	6	1130	21.5238	0.0555969	0.00570389	0.538387
Uniprot	Gene_Symbol
Q9Y5G0	PCDHGB5
Q9Y5H3	PCDHGA10
Q9Y5F6	PCDHGC5
Q9UN70	PCDHGC3
Annotation Cluster 7	Enrichment Score: 1.7034521458336558
Category	Term	Count	%	PValue	List Total	Pop Hits	Pop Total	Fold Enrichment	Bonferroni	Benjamini	FDR
UP_KEYWORDS	EGF-like domain	7	20	0.00193413	35	47	1146	4.8766	0.174416	0.0210709	2.12193
Uniprot	Gene_Symbol
P35442	THBS2
Q14112	NID2
Q9UBX5	FBLN5
Q9HCU0	CD248
P23142	FBLN1
P07996	THBS1
Q6EMK4	VASN
Annotation Cluster 9	Enrichment Score: 1.6490665070032704
Category	Term	Count	%	PValue	List Total	Pop Hits	Pop Total	Fold Enrichment	Bonferroni	Benjamini	FDR
GOTERM_BP_DIRECT	GO:0046777~protein autophosphorylation	7	20	7.75657e-06	35	18	1103	12.2556	0.00405621	0.00203017	0.0112428
Uniprot	Gene_Symbol
P54753	EPHB3
P54764	EPHA4
P54760	EPHB4
P04626	ERBB2
P16234	PDGFRA
P17948	FLT1
Q15303	ERBB4

### Sheet: Table S6C
Uniprot_L	Uniprot_S	Gene_Symbol
Q6ZSZ5	Q6ZSZ5	ARHGEF18
Q12797	Q12797	ASPH
P06576	P06576	ATP5B
P27797	P27797	CALR
O43852-4	O43852	CALU
O43852-3	O43852	CALU
P34810	P34810	CD68
P51790-2	P51790	CLCN3
Q13286	Q13286	CLN3
O75976	O75976	CPD
Q13217	Q13217	DNAJC3
Q9NZ08-2	Q9NZ08	ERAP1
P30040	P30040	ERP29
Q9BS26	Q9BS26	ERP44
A2RU67	A2RU67	FAM234B
P11413-2	P11413	G6PD
Q8TCT9	Q8TCT9	HM13
P11021	P11021	HSPA5
Q9Y4L1	Q9Y4L1	HYOU1
P55268	P55268	LAMB2
P13473-2	P13473	LAMP2
P30533	P30533	LRPAP1
Q9UKM7	Q9UKM7	MAN1B1
P55145	P55145	MANF
P40926	P40926	MDH2
Q14696	Q14696	MESDC2
P26572	P26572	MGAT1
P35580-4	P35580	MYH10
P35579	P35579	MYH9
Q9UMX5	Q9UMX5	NENF
O15118	O15118	NPC1
P80303-2	P80303	NUCB2
Q32P28-3	Q32P28	P3H1
Q32P28	Q32P28	P3H1
P07237	P07237	P4HB
Q9UHG3	Q9UHG3	PCYOX1
P30101	P30101	PDIA3
P13667	P13667	PDIA4
Q9H173	Q9H173	SIL1
Q9HBR0	Q9HBR0	SLC38A10
Q13813-2	Q13813	SPTAN1
O43493	O43493	TGOLN2
Q86XR7-2	Q86XR7	TICAM2
Q99805	Q99805	TM9SF2
Q9HD45	Q9HD45	TM9SF3
Q13445	Q13445	TMED1
Q9H330	Q9H330	TMEM245
Q8NBN3	Q8NBN3	TMEM87A

### Sheet: Table S6D
Annotation Cluster 1	Enrichment Score: 4.451726782529182
Category	Term	Count	%	PValue	List Total	Pop Hits	Pop Total	Fold Enrichment	Bonferroni	Benjamini	FDR
UP_SEQ_FEATURE	short sequence motif:Prevents secretion from ER	12	26.087	1.27894e-09	46	28	1145	10.6677	2.87762e-07	2.87762e-07	1.6339e-06
Uniprot	Gene_Symbol
P13667	PDIA4
P30101	PDIA3
P27797	CALR
Q14696	MESDC2
P07237	P4HB
P30533	LRPAP1
P11021	HSPA5
Q32P28	P3H1
Q9Y4L1	HYOU1
P30040	ERP29
O43852	CALU
Q9BS26	ERP44
Annotation Cluster 2	Enrichment Score: 3.4449302531362442
Category	Term	Count	%	PValue	List Total	Pop Hits	Pop Total	Fold Enrichment	Bonferroni	Benjamini	FDR
KEGG_PATHWAY	hsa04141:Protein processing in endoplasmic reticulum	10	21.7391	1.10712e-05	23	49	633	5.61668	0.000442753	0.000442753	0.0101286
Uniprot	Gene_Symbol
Q9H173	SIL1
P13667	PDIA4
P30101	PDIA3
Q9UKM7	MAN1B1
P27797	CALR
P07237	P4HB
P11021	HSPA5
Q9Y4L1	HYOU1
P30040	ERP29
Q13217	DNAJC3
